# CRISPR-LRS for mapping transgenes in the mouse genome

**DOI:** 10.1101/2022.01.05.475144

**Authors:** W. Bart Bryant, Allison Yang, Susan Griffin, Wei Zhang, Xiaochun Long, Joseph M. Miano

## Abstract

Microinjected transgenes, including bacterial artificial chromosomes (BACs), insert randomly in the mouse genome. Traditional methods of mapping a transgene are challenging, thus complicating breeding strategies and the accurate interpretation of phenotypes, particularly when a transgene disrupts critical coding or noncoding sequences. Here, we introduce CRISPR-Cas9 long-read sequencing (CRISPR-LRS) to ascertain transgene integration locus and estimated copy number. This method revealed integration loci for both a BAC and *Cre*-driver line, and estimated the copy numbers for two other BAC mouse lines. CRISPR-LRS offers an easy approach to establish robust breeding practices and accurate phenotyping of most any transgenic mouse line.

---

Despite the routine use of transgenic mice, greater than 90% of transgenic alleles in the Mouse Genome Database have yet to be mapped (1, 2) even though it is broadly accepted that random integration of a transgene can disrupt coding exons and functional noncoding sequences (eg, enhancer, long noncoding RNA),thus complicating data interpretation. Fluorescence in situ hybridization (FISH) can map a transgene to a chromosomal band, but lacks nucleotide resolution (3). Hybridization, targeted locus amplification (TLA), and linear amplification-mediated PCR (LAM-PCR), rely on short-read sequencing and cannot resolve complex genome inversions/deletions (4–7). Inverse PCR has high failure rates due to concatemerization of most transgenes (8). Recently, whole genome sequencing (WGS) with long-read sequencing platforms, PacBio or Oxford Nanopore Technologies (ONT), have been used to map transgenes (2, 9). However, even with ~7.5Gb of sequencing data for ~3x coverage of the mouse genome, researchers cannot be assured to find reads that identify the breakpoint of the transgene.

We propose a more targeted approach to map a transgene by combining (i) the RNA programmable CRISPR-Cas9 system (10) and (ii) long-read length coverage of the ONT sequencing platform (11, 12). Previous studies have combined CRISPR-Cas9 with LRS to enrich for genomic elements (13–20); however, no studies until now have combined CRISPR and LRS to map transgenes in an animal model. CRISPR-LRS can be designed (i) to target a genomic section (Targeted-CRISPR-LRS) or (ii) to enrich genomic sections (Enrichment-CRISPR-LRS). In this study, CRISPR-LRS successfully mapped a single-copy BAC and a multi-copy *Cre* in the mouse genome. CRISPR-LRS represents a facile tool for mapping transgenes in experimental animal models, thus informing investigators as to best breeding practices and potential genetic confounders.
