## Supplemental Tables for "CRISPR-LRS for mapping transgenes in the mouse genome": Sup. Table 1.xlsx

### Sheet: Sheet1
Sup. Table 1
crRNAs Used in Study
	description	crRNA sequence minus PAM	associated library
	5' RP11-744N12	AGACGAAGATCATGTCGCCG	CRISPR-LRS_01
	3' RP11-744N12	GGGAGATCCTAATACTGTTC	CRISPR-LRS_02
	5' enrich of RP11-744N12 _A	TTTTTGCCCACCTTGGATTA	CRISPR_LRS_03
	5' enrich of RP11-744N12 _B	CAGTTTCAAAACGAGTACTC	CRISPR_LRS_03
	5' enrich of RP11-744N12 _C	AGACGAAGATCATGTCGCCG	CRISPR_LRS_03
	5' enrich of RP11-744N12 _D	GCCTTGTAACCCACATCAGC	CRISPR_LRS_03
	3' enrich of RP11-744N12 _A	CAACATTGCATAGTACATCT	CRISPR-LRS_04
	3' enrich of RP11-744N12 _B	GGGAGATCCTAATACTGTTC	CRISPR-LRS_04
	3' enrich of RP11-744N12 _C	TGGATAAGAGGTCGTTCGCT	CRISPR-LRS_04
	3' enrich of RP11-744N12 _D	GCTGCAGAGTCAACGTAACT	CRISPR-LRS_04
	5' sm22Cre	GGAAAATAGCGATCGCTGCC	CRISPR-LRS_05
	3' sm22Cre	CACTAATGTTGAAATGAATG	CRISPR-LRS_05
	5' CTD-2518N7	AGACCCAATGAATGACGCAG	CRISPR-LRS_06
	3' CTD-2518N7	TCCGTGAGGGTCAGCGAGAG	CRISPR-LRS_06
	5' RP11-997L11	GTGTAGTAACCAAAATCGAA	CRISPR-LRS_07
	3' RP11-997L11	CTAAGTATCCTACTTCACCC	CRISPR-LRS_07
Primers Used in Study
	description	sequence	purpose
	A_RP11744N12	ACTACCCTGCCCTCATACCC	RP11744N12 genotyping
	B_RP11744N12	CAGACCGATAAAACACATCGTC	RP11744N12 genotyping
	C_RP11744N12	AGACTCCGCGGCTTGTATTA	RP11744N12 genotyping
	D_RP11744N12	GTGCACAAATGCAAGCGTAATA	RP11744N12 genotyping
	E_RP11744N12	CTCCTGGGAAATTAATGCTCTGA	RP11744N12 genotyping
	F_RP11744N12	GCATTTCCCAAGCCATTCAG	RP11744N12 genotyping
	G_RP11744N12	CCTTGTGAGTGGGTCTTAATCT	RP11744N12 genotyping
	5'int_For-RP11744N12	ACTACCCTGCCCTCATACCC	RP11744N12 Sanger sequencing
	5'int_Rev-RP11744N12	CAGACCGATAAAACACATCGTC	RP11744N12 Sanger sequencing
	3'int_For-RP11744N12	GGAGCCACTATCGACTACGC	RP11744N12 Sanger sequencing
	3'int_Rev-RP11744N12	AGACTCCGCGGCTTGTATTA	RP11744N12 Sanger sequencing
	5'_CAM-1	CCGGAAATCGTCGTGGTATT	BAC copy number work
	3'_CAM-1	CAGACCGTTCAGCTGGATATT	BAC copy number work
	5'_CAM-2	CACTCATCGCAGTACTGTTGTA	BAC copy number work
	3'_CAM-2	AACCTGGCCTATTTCCCTAAAG	BAC copy number work
	5'_internal-locus-control	CACCGGCTACACCAATCAA	BAC copy number work
	3'_internal-locus-control	CAGAAGATGTCTCCAGGCAAG	BAC copy number work
	A_sm22-Cre	GAGTGGATGGGTAGGGGACT	Cre-driver genotyping
	B_sm22-Cre	GAAGACCCCAAGGACTTTCC	Cre-driver genotyping
	C_sm22-Cre	TGGGTGCTTCAGTCCTTCTT	Cre-driver genotyping
	D_sm22-Cre	GCATCTCCAAAGCATGCAGAG	Cre-driver genotyping
	E_sm22-Cre	CCATGAGTGAACGAACCTGGTCG	Cre-driver genotyping
	A_sm22-Cre	GAGTGGATGGGTAGGGGACT	Cre-driver Sanger sequencing
	B_sm22-Cre	GAAGACCCCAAGGACTTTCC	Cre-driver Sanger sequencing
	C_sm22-Cre	TGGGTGCTTCAGTCCTTCTT	Cre-driver Sanger sequencing
	5'_Cre-1	TGGATTTGACCCTCCATGAT	Cre-driver copy number work
	3'_Cre-1	GATCTCCACCATGCCCTCTA	Cre-driver copy number work
	5'_Cre-2	CTTGCTCTTGGACAGGAACC	Cre-driver copy number work
	3'_Cre-2	TCCAGAGACTTCAGGGTGCT	Cre-driver copy number work
	5'_internal-locus-control	CACCGGCTACACCAATCAA	Cre-driver copy number work
	3'_internal-locus-control	CAGAAGATGTCTCCAGGCAAG	Cre-driver copy number work
