## Supplemental Tables for "CRISPR-LRS for mapping transgenes in the mouse genome": Sup. Table 2.xlsx

### Sheet: Sheet1
Sup. Table 2
Associated library	Cas9 long-read library name	passed base count	read count	run length	N50	% informative reads
CRISPR-LRS_01	5' long read library for RP11744N12	180.7 Mb	32916	9hrs	16 K	0.0003
CRISPR-LRS_02	3' long read library for RP11744N12	93.86 Mb	29879	9hrs	16 K	0.0003
CRISPR-LRS_03	5' long read enrich library for RP11744N12	160.13 Mb	25107	8hrs	10 K	0.0015
CRISPR-LRS_04	3' long read enrich library for RP11744N12	49.48 Mb	4860	10hrs	17 K	0.0035
CRISPR-LRS_05	5' and 3' long read library for sm22Cre-driver	812.75 Mb	88197	10hrs	12 K	0.0052
CRISPR-LRS_06	5' and 3' long read library for CTD-2518N17	423.95 Mb	215777	10hrs	4 K	0.0002
CRISPR-LRS_07	5' and 3' long read library for RP11-997L11	121.05 Mb	13255	7hrs	13 K	0.0014
